# Decomposing drivers in avian insectivory: large-scale effects of climate, habitat and bird diversity

**DOI:** 10.1101/2023.01.19.524212

**Authors:** Laura Schillé, Elena Valdés-Correcher, Frédéric Archaux, Flavius Bălăcenoiu, Mona Chor Bjørn, Michal Bogdziewicz, Thomas Boivin, Manuela Branco, Thomas Damestoy, Maarten de Groot, Jovan Dobrosavljević, Mihai-Leonard Duduman, Anne-Maïmiti Dulaurent, Samantha Green, Jan Grünwald, Csaba Béla Eötvös, Maria Faticov, Pilar Fernandez-Conradi, Elisabeth Flury, David Funosas, Andrea Galmán, Martin M. Gossner, Sofia Gripenberg, Lucian Grosu, Jonas Hagge, Arndt Hampe, Deborah Harvey, Rick Houston, Rita Isenmann, Andreja Kavčič, Mikhail V. Kozlov, Vojtech Lanta, Bénédicte Le Tilly, Carlos Lopez Vaamonde, Soumen Mallick, Elina Mäntylä, Anders Mårell, Slobodan Milanović, Márton Molnár, Xoaquín Moreira, Valentin Moser, Anna Mrazova, Dmitrii L. Musolin, Thomas Perot, Andrea Piotti, Anna V. Popova, Andreas Prinzing, Ludmila Pukinskaya, Aurélien Sallé, Katerina Sam, Nickolay V. Sedikhin, Tanja Shabarova, Ayco J. M. Tack, Rebecca Thomas, Karthik Thrikkadeeri, Dragoș Toma, Grete Vaicaityte, Inge van Halder, Zulema Varela, Luc Barbaro, Bastien Castagneyrol

**Author notes:** Luc Barbaro and Bastien Castagneyrol share last co-authorship.

## Abstract

**Aim:** Climate is a major driver of large scale variability in biodiversity, as a likely result of more intense biotic interactions under warmer conditions. This idea fuelled decades of research on plant-herbivore interactions, but much less is known about higher-level trophic interactions. We addressed this research gap by characterizing both bird diversity and avian predation along a climatic gradient at the European scale.

**Location:** Europe.

**Taxon:** Insectivorous birds and pedunculate oaks.

**Methods:** We deployed plasticine caterpillars in 138 oak trees in 47 sites along a 19° latitudinal gradient in Europe to quantify bird insectivory through predation attempts. In addition, we used passive acoustic monitoring to (i) characterize the acoustic diversity of surrounding soundscapes; (ii) approximate bird abundance and activity through passive acoustic recordings and (iii) infer both taxonomic and functional diversity of insectivorous birds from recordings.

**Results:** The functional diversity of insectivorous birds increased with warmer climates. Bird predation increased with forest cover and bird acoustic activity but decreased with mean annual temperature and functional richness of insectivorous birds. Contrary to our predictions, climatic clines in bird predation attempts were not directly mediated by changes in insectivorous bird diversity or acoustic activity, but climate and habitat still had independent effects on predation attempts.

**Main conclusions:** Our study supports the hypothesis of an increase in the diversity of insectivorous birds towards warmer climates, but refutes the idea that an increase in diversity would lead to more predation and advocates for better accounting for activity and abundance of insectivorous birds when studying the large-scale variation in insect-tree interactions.
