## Supplemental Table 1 for "Decomposing drivers in avian insectivory: large-scale effects of climate, habitat and bird diversity"

Appendix 1 Table S1.1 : Cleaned datasets used for all statistical analyses of the manuscript
Site_ID	Index	MedInd	Pred_Daymin	Pred_Day	Lat	Long	MAT	For20	For200	RichSpeTOT	RSpe_FunctInsect	FRic	Feve	FDiv	RaoQ
and.gal_1	ADI	2,481182385	0,004142094	4,030257937	51,494754	11,948814	9,075	3,8	28,54679285	8	3	0,018913691	0,851392517	0,709949067	0,92397622
and.gal_1	BI	1,398012438	0,004142094	4,030257937	51,494754	11,948814	9,075	3,8	28,54679285	8	3	0,018913691	0,851392517	0,709949067	0,92397622
and.gal_1	H	0,843058425	0,004142094	4,030257937	51,494754	11,948814	9,075	3,8	28,54679285	8	3	0,018913691	0,851392517	0,709949067	0,92397622
and.kav_1	ADI	2,470891933	0,00275585	2,576719577	45,88173333	15,35183333	11,05	46,07323232	30,39905805	13	6	0,106943904	0,877317483	0,777964647	0,106457506
and.kav_1	BI	9,545159761	0,00275585	2,576719577	45,88173333	15,35183333	11,05	46,07323232	30,39905805	13	6	0,106943904	0,877317483	0,777964647	0,106457506
and.kav_1	H	0,932568242	0,00275585	2,576719577	45,88173333	15,35183333	11,05	46,07323232	30,39905805	13	6	0,106943904	0,877317483	0,777964647	0,106457506
and.pio_1	ADI	2,4580626	0,000584237	0,524644946	45,19988733	10,74608033	12,9	72,52727273	66,11781656	16	6	0,19962734	0,89489391	0,853567042	0,109693472
and.pio_1	BI	4,009804141	0,000584237	0,524644946	45,19988733	10,74608033	12,9	72,52727273	66,11781656	16	6	0,19962734	0,89489391	0,853567042	0,109693472
and.pio_1	H	0,867830341	0,000584237	0,524644946	45,19988733	10,74608033	12,9	72,52727273	66,11781656	16	6	0,19962734	0,89489391	0,853567042	0,109693472
and.pri_1	ADI	2,408398167	0,00054408	0,509259259	48,06297521	-1,606767228	11,25833333	42,7962963	57,67578746	19	9	0,218792362	0,931032958	0,810444231	0,101563941
and.pri_1	BI	6,098438232	0,00054408	0,509259259	48,06297521	-1,606767228	11,25833333	42,7962963	57,67578746	19	9	0,218792362	0,931032958	0,810444231	0,101563941
and.pri_1	H	0,914948475	0,00054408	0,509259259	48,06297521	-1,606767228	11,25833333	42,7962963	57,67578746	19	9	0,218792362	0,931032958	0,810444231	0,101563941
ann.mra_1	ADI	2,483510367	0,00035099	0,337301587	48,83415947	14,5114229	7,725	79,45	78,662039	9	5	0,125614206	0,937504186	0,817438829	0,9040685
ann.mra_1	BI	5,231438259	0,00035099	0,337301587	48,83415947	14,5114229	7,725	79,45	78,662039	9	5	0,125614206	0,937504186	0,817438829	0,9040685
ann.mra_1	H	0,877991928	0,00035099	0,337301587	48,83415947	14,5114229	7,725	79,45	78,662039	9	5	0,125614206	0,937504186	0,817438829	0,9040685
ann.pop_1	ADI	2,472400714	0,002117954	2,166666667	55,44182153	37,46433333	4,941666667	86,56	68,70227184	14	8	0,17699259	0,947304581	0,820971958	0,90365801
ann.pop_1	BI	2,310395615	0,002117954	2,166666667	55,44182153	37,46433333	4,941666667	86,56	68,70227184	14	8	0,17699259	0,947304581	0,820971958	0,90365801
ann.pop_1	H	0,884756685	0,002117954	2,166666667	55,44182153	37,46433333	4,941666667	86,56	68,70227184	14	8	0,17699259	0,947304581	0,820971958	0,90365801
aur.sal_1	ADI	2,479988125	0,002398626	2,261904762	47,714	2,0049	10,89166667	81,5969697	83,12940113	15	5	0,075382843	0,888489019	0,765998946	0,101102336
aur.sal_1	BI	6,85783168	0,002398626	2,261904762	47,714	2,0049	10,89166667	81,5969697	83,12940113	15	5	0,075382843	0,888489019	0,765998946	0,101102336
aur.sal_1	H	0,908495213	0,002398626	2,261904762	47,714	2,0049	10,89166667	81,5969697	83,12940113	15	5	0,075382843	0,888489019	0,765998946	0,101102336
bas.cas_1	ADI	2,427123944	0,000676553	0,597396268	44,80852033	-0,593612333	12,65	64	7,521248079	18	6	0,182851029	0,96022123	0,811772407	0,107950271,
bas.cas_1	BI	6,709871316	0,000676553	0,597396268	44,80852033	-0,593612333	12,65	64	7,521248079	18	6	0,182851029	0,96022123	0,811772407	0,107950271,
bas.cas_1	H	0,916728609	0,000676553	0,597396268	44,80852033	-0,593612333	12,65	64	7,521248079	18	6	0,182851029	0,96022123	0,811772407	0,107950271,
ben.let_1	ADI	1,607595063	0,000594724	0,557256236	48,783364	-3,058158667	11,25833333	9,060606059	11,3816375	20	6	0,092442436	0,956461994	0,710015973	0,79796994
ben.let_1	BI	4,952641007	0,000594724	0,557256236	48,783364	-3,058158667	11,25833333	9,060606059	11,3816375	20	6	0,092442436	0,956461994	0,710015973	0,79796994
ben.let_1	H	0,857316644	0,000594724	0,557256236	48,783364	-3,058158667	11,25833333	9,060606059	11,3816375	20	6	0,092442436	0,956461994	0,710015973	0,79796994
car.lop_1	ADI	2,466240263	0,002194798	1,977513228	47,35233067	0,703818993	11,525	59,91851852	51,72324629	17	5	0,075382843	0,888489019	0,765998946	0,101102336
car.lop_1	BI	6,649637553	0,002194798	1,977513228	47,35233067	0,703818993	11,525	59,91851852	51,72324629	17	5	0,075382843	0,888489019	0,765998946	0,101102336
car.lop_1	H	0,918458214	0,002194798	1,977513228	47,35233067	0,703818993	11,525	59,91851852	51,72324629	17	5	0,075382843	0,888489019	0,765998946	0,101102336
chr.bou_1	ADI	2,366696813	0,002828481	2,678571429	47,834317	2,759332	10,95277778	65,94882155	36,85541571	20	8	0,228278922	0,950743272	0,813349801	0,107890805
chr.bou_1	BI	9,60366712	0,002828481	2,678571429	47,834317	2,759332	10,95277778	65,94882155	36,85541571	20	8	0,228278922	0,950743272	0,813349801	0,107890805
chr.bou_1	H	0,883200637	0,002828481	2,678571429	47,834317	2,759332	10,95277778	65,94882155	36,85541571	20	8	0,228278922	0,950743272	0,813349801	0,107890805
csa.eot_1	ADI	2,46521775	0,002086297	1,929824561	47,30975362	21,01508805	10,55	8,157575758	65,07198774	15	6	0,161253947	0,923312452	0,859532126	0,80879153
csa.eot_1	BI	6,825061364	0,002086297	1,929824561	47,30975362	21,01508805	10,55	8,157575758	65,07198774	15	6	0,161253947	0,923312452	0,859532126	0,80879153
csa.eot_1	H	0,885473507	0,002086297	1,929824561	47,30975362	21,01508805	10,55	8,157575758	65,07198774	15	6	0,161253947	0,923312452	0,859532126	0,80879153
csa.eot_2	ADI	2,454117767	0,000747016	0,686507937	47,20327872	21,18931682	10,56666667	0	0	18	6	0,173266082	0,93914102	0,829067601	0,9034529,,
csa.eot_2	BI	6,377560733	0,000747016	0,686507937	47,20327872	21,18931682	10,56666667	0	0	18	6	0,173266082	0,93914102	0,829067601	0,9034529,,
csa.eot_2	H	0,872564953	0,000747016	0,686507937	47,20327872	21,18931682	10,56666667	0	0	18	6	0,173266082	0,93914102	0,829067601	0,9034529,,
deb.har_2	ADI	2,227710667	NA	NA	51,295592	-0,33978	10,00833333	22,36363636	20,19270833	17	6	0,12460155	0,969515842	0,712568432	0,80281348,,
deb.har_2	BI	9,327928444	NA	NA	51,295592	-0,33978	10,00833333	22,36363636	20,19270833	17	6	0,12460155	0,969515842	0,712568432	0,80281348,,
deb.har_2	H	0,894973319	NA	NA	51,295592	-0,33978	10,00833333	22,36363636	20,19270833	17	6	0,12460155	0,969515842	0,712568432	0,80281348,,
dmi.mus_1	ADI	2,34757825	0,002921774	3,193498452	59,9938802	30,33808963	4,841666667	99,78666667	84,23726519	11	2	NA	NA	NA	0,35605934,,,
dmi.mus_1	BI	4,900296188	0,002921774	3,193498452	59,9938802	30,33808963	4,841666667	99,78666667	84,23726519	11	2	NA	NA	NA	0,35605934,,,
dmi.mus_1	H	0,896130475	0,002921774	3,193498452	59,9938802	30,33808963	4,841666667	99,78666667	84,23726519	11	2	NA	NA	NA	0,35605934,,,
ele.val_1	ADI	2,479423559	0,000415679	0,37037037	44,73803933	-0,777538667	12,575	67,06060606	37,00879592	20	7	0,137769398	0,915434443	0,752150621	0,96062065
ele.val_1	BI	4,285337941	0,000415679	0,37037037	44,73803933	-0,777538667	12,575	67,06060606	37,00879592	20	7	0,137769398	0,915434443	0,752150621	0,96062065
ele.val_1	H	0,908484394	0,000415679	0,37037037	44,73803933	-0,777538667	12,575	67,06060606	37,00879592	20	7	0,137769398	0,915434443	0,752150621	0,96062065
eli.flu_1	ADI	2,447834458	NA	NA	46,96663033	9,569654333	7,933333333	13,9023569	21,48572722	10	3	0,078143512	0,840537609	0,795145507	0,8682882,,
eli.flu_1	BI	6,851096208	NA	NA	46,96663033	9,569654333	7,933333333	13,9023569	21,48572722	10	3	0,078143512	0,840537609	0,795145507	0,8682882,,
eli.flu_1	H	0,870056038	NA	NA	46,96663033	9,569654333	7,933333333	13,9023569	21,48572722	10	3	0,078143512	0,840537609	0,795145507	0,8682882,,
eli.man_1	ADI	2,475388667	0,005051038	5,040935673	52,59566667	13,26316667	8,891666667	81,88333333	87,29659239	18	6	0,1391052	0,928514411	0,761609804	0,95695873
eli.man_1	BI	4,661315611	0,005051038	5,040935673	52,59566667	13,26316667	8,891666667	81,88333333	87,29659239	18	6	0,1391052	0,928514411	0,761609804	0,95695873
eli.man_1	H	0,898690661	0,005051038	5,040935673	52,59566667	13,26316667	8,891666667	81,88333333	87,29659239	18	6	0,1391052	0,928514411	0,761609804	0,95695873
fla.bal_3	ADI	2,340232222	0,000875718	0,801282051	44,5035185	26,18435185	10,85	64,90909091	61,65870829	19	4	0,161253947	0,981274051	0,930237922	0,92056037
fla.bal_3	BI	4,530898833	0,000875718	0,801282051	44,5035185	26,18435185	10,85	64,90909091	61,65870829	19	4	0,161253947	0,981274051	0,930237922	0,92056037
fla.bal_3	H	0,868426283	0,000875718	0,801282051	44,5035185	26,18435185	10,85	64,90909091	61,65870829	19	4	0,161253947	0,981274051	0,930237922	0,92056037
gre.vai_1	ADI	2,483116607	0,003325437	3,258928571	54,662967	25,204253	6,141666667	84,3	84,47197309	16	7	0,148576611	0,885466681	0,860949508	0,93731407
gre.vai_1	BI	3,314792607	0,003325437	3,258928571	54,662967	25,204253	6,141666667	84,3	84,47197309	16	7	0,148576611	0,885466681	0,860949508	0,93731407
gre.vai_1	H	0,897692557	0,003325437	3,258928571	54,662967	25,204253	6,141666667	84,3	84,47197309	16	7	0,148576611	0,885466681	0,860949508	0,93731407
ing.van_1	ADI	1,787240458	0,001135666	1,027777778	44,55104737	-0,884822533	12,80833333	77,90909091	79,50015243	14	5	0,119389278	0,926598324	0,842707685	0,86401584
ing.van_1	BI	3,321167125	0,001135666	1,027777778	44,55104737	-0,884822533	12,80833333	77,90909091	79,50015243	14	5	0,119389278	0,926598324	0,842707685	0,86401584
ing.van_1	H	0,857133696	0,001135666	1,027777778	44,55104737	-0,884822533	12,80833333	77,90909091	79,50015243	14	5	0,119389278	0,926598324	0,842707685	0,86401584
jon.hag_1	ADI	2,450500344	0,003651275	3,611111111	51,59024667	9,8334	8,297222222	61,60740741	76,57093411	12	6	0,126781395	0,942871105	0,767256557	0,104402874
jon.hag_1	BI	5,108444719	0,003651275	3,611111111	51,59024667	9,8334	8,297222222	61,60740741	76,57093411	12	6	0,126781395	0,942871105	0,767256557	0,104402874
jon.hag_1	H	0,869846022	0,003651275	3,611111111	51,59024667	9,8334	8,297222222	61,60740741	76,57093411	12	6	0,126781395	0,942871105	0,767256557	0,104402874
kat.sam_1	ADI	2,459517083	0,002232914	2,154761905	48,975786	14,42518133	8,2	80,1030303	67,63191476	14	6	0,158440475	0,951310157	0,761406665	0,110341431
kat.sam_1	BI	4,958722417	0,002232914	2,154761905	48,975786	14,42518133	8,2	80,1030303	67,63191476	14	6	0,158440475	0,951310157	0,761406665	0,110341431
kat.sam_1	H	0,888498529	0,002232914	2,154761905	48,975786	14,42518133	8,2	80,1030303	67,63191476	14	6	0,158440475	0,951310157	0,761406665	0,110341431
kat.sam_2	ADI	2,480109133	0,000944361	0,914141414	49,33785022	13,0891489	6,991666667	74,70606061	70,09692792	15	4	0,116590951	0,832370897	0,806095712	0,97684669
kat.sam_2	BI	1,991008033	0,000944361	0,914141414	49,33785022	13,0891489	6,991666667	74,70606061	70,09692792	15	4	0,116590951	0,832370897	0,806095712	0,97684669
kat.sam_2	H	0,87756155	0,000944361	0,914141414	49,33785022	13,0891489	6,991666667	74,70606061	70,09692792	15	4	0,116590951	0,832370897	0,806095712	0,97684669
leo.dud_1	ADI	2,467845944	0,00108177	1,019027269	46,8888222	27,01286666	8,175	41,38787879	43,94578788	23	4	0,107377144	0,912032369	0,854386385	0,84820661
leo.dud_1	BI	4,63654225	0,00108177	1,019027269	46,8888222	27,01286666	8,175	41,38787879	43,94578788	23	4	0,107377144	0,912032369	0,854386385	0,84820661
leo.dud_1	H	0,866578431	0,00108177	1,019027269	46,8888222	27,01286666	8,175	41,38787879	43,94578788	23	4	0,107377144	0,912032369	0,854386385	0,84820661
luc.bar_1	ADI	2,484726045	0,000830565	0,75	43,239408	0,820423	11,775	91,63636364	57,41996403	16	7	0,157619435	0,916810774	0,866674895	0,98278946
luc.bar_1	BI	2,740594409	0,000830565	0,75	43,239408	0,820423	11,775	91,63636364	57,41996403	16	7	0,157619435	0,916810774	0,866674895	0,98278946
luc.bar_1	H	0,872178814	0,000830565	0,75	43,239408	0,820423	11,775	91,63636364	57,41996403	16	7	0,157619435	0,916810774	0,866674895	0,98278946
maa.deg_1	ADI	2,462682633	0,001001039	0,93697206	46,02226667	14,4498	10,39166667	67,16919192	42,88597723	13	4	0,107377144	0,912032369	0,854386385	0,84820661
maa.deg_1	BI	4,040316167	0,001001039	0,93697206	46,02226667	14,4498	10,39166667	67,16919192	42,88597723	13	4	0,107377144	0,912032369	0,854386385	0,84820661
maa.deg_1	H	0,859527053	0,001001039	0,93697206	46,02226667	14,4498	10,39166667	67,16919192	42,88597723	13	4	0,107377144	0,912032369	0,854386385	0,84820661
man.bra_1	ADI	2,407345267	0,000548607	0,476190476	40,21164767	-8,449072	15,93333333	75,53571429	32,86951252	11	7	0,130524525	0,947696493	0,791862632	0,89475793
man.bra_1	BI	4,391459767	0,000548607	0,476190476	40,21164767	-8,449072	15,93333333	75,53571429	32,86951252	11	7	0,130524525	0,947696493	0,791862632	0,89475793
man.bra_1	H	0,850084207	0,000548607	0,476190476	40,21164767	-8,449072	15,93333333	75,53571429	32,86951252	11	7	0,130524525	0,947696493	0,791862632	0,89475793
mar.fat_1	ADI	2,440059688	0,001545708	1,636904762	59,29969377	18,04746227	6,991666667	44,60119048	14,75533366	18	5	0,099787087	0,890800956	0,797990543	0,9373859
mar.fat_1	BI	3,169009938	0,001545708	1,636904762	59,29969377	18,04746227	6,991666667	44,60119048	14,75533366	18	5	0,099787087	0,890800956	0,797990543	0,9373859
mar.fat_1	H	0,875790819	0,001545708	1,636904762	59,29969377	18,04746227	6,991666667	44,60119048	14,75533366	18	5	0,099787087	0,890800956	0,797990543	0,9373859
mar.gos_1	ADI	2,483859767	0,001436782	1,333333333	47,43455333	7,748186667	8,95	84,81818182	60,83653405	22	8	0,150950339	0,918805792	0,75323366	0,93351698
mar.gos_1	BI	2,4833887	0,001436782	1,333333333	47,43455333	7,748186667	8,95	84,81818182	60,83653405	22	8	0,150950339	0,918805792	0,75323366	0,93351698
mar.gos_1	H	0,910033893	0,001436782	1,333333333	47,43455333	7,748186667	8,95	84,81818182	60,83653405	22	8	0,150950339	0,918805792	0,75323366	0,93351698
mic.bog_1	ADI	1,712185625	0,001513832	1,494152047	52,4978704	16,93472222	8,2	1,592592593	21,94437961	16	7	0,119389278	0,925523735	0,751054907	0,91326697
mic.bog_1	BI	7,178481219	0,001513832	1,494152047	52,4978704	16,93472222	8,2	1,592592593	21,94437961	16	7	0,119389278	0,925523735	0,751054907	0,91326697
mic.bog_1	H	0,835965919	0,001513832	1,494152047	52,4978704	16,93472222	8,2	1,592592593	21,94437961	16	7	0,119389278	0,925523735	0,751054907	0,91326697
mik.koz_1	ADI	2,466610067	0,002071809	2,299707602	60,4344444	22,1788888	5,208333333	64,5	42,79002625	17	5	0,154574604	0,92208426	0,81862151	0,99159363
mik.koz_1	BI	5,113976467	0,002071809	2,299707602	60,4344444	22,1788888	5,208333333	64,5	42,79002625	17	5	0,154574604	0,92208426	0,81862151	0,99159363
mik.koz_1	H	0,891733263	0,002071809	2,299707602	60,4344444	22,1788888	5,208333333	64,5	42,79002625	17	5	0,154574604	0,92208426	0,81862151	0,99159363
mon.bjo_1	ADI	2,2503773	0,000767668	0,773809524	54,86168533	10,73686733	8,208333333	44,40833333	27,58480773	20	6	0,126058375	0,936028626	0,878845344	0,89947518
mon.bjo_1	BI	3,5092371	0,000767668	0,773809524	54,86168533	10,73686733	8,208333333	44,40833333	27,58480773	20	6	0,126058375	0,936028626	0,878845344	0,89947518
mon.bjo_1	H	0,89074173	0,000767668	0,773809524	54,86168533	10,73686733	8,208333333	44,40833333	27,58480773	20	6	0,126058375	0,936028626	0,878845344	0,89947518
pil.fer_1	ADI	2,194807821	0,001095378	0,975981621	43,91634733	4,879397333	13,59166667	0	3,591602947	8	4	0,05264921	0,87970862	0,858495575	0,85907797,
pil.fer_1	BI	2,067703964	0,001095378	0,975981621	43,91634733	4,879397333	13,59166667	0	3,591602947	8	4	0,05264921	0,87970862	0,858495575	0,85907797,
pil.fer_1	H	0,851490225	0,001095378	0,975981621	43,91634733	4,879397333	13,59166667	0	3,591602947	8	4	0,05264921	0,87970862	0,858495575	0,85907797,
pil.fer_2	ADI	2,1705406	0,001522579	1,385547201	43,962414	4,871011	13,66666667	24,98484848	20,18601845	17	4	0,068876415	0,839674607	0,848493819	0,92648511
pil.fer_2	BI	5,152667833	0,001522579	1,385547201	43,962414	4,871011	13,66666667	24,98484848	20,18601845	17	4	0,068876415	0,839674607	0,848493819	0,92648511
pil.fer_2	H	0,86278648	0,001522579	1,385547201	43,962414	4,871011	13,66666667	24,98484848	20,18601845	17	4	0,068876415	0,839674607	0,848493819	0,92648511
ric.hou_1	ADI	2,457398438	NA	NA	51,80635834	-1,1846495	9,766666667	2,018181818	1,425647536	17	5	0,073998988	0,958578191	0,756346056	0,60402137,,
ric.hou_1	BI	4,689876875	NA	NA	51,80635834	-1,1846495	9,766666667	2,018181818	1,425647536	17	5	0,073998988	0,958578191	0,756346056	0,60402137,,
ric.hou_1	H	0,877923747	NA	NA	51,80635834	-1,1846495	9,766666667	2,018181818	1,425647536	17	5	0,073998988	0,958578191	0,756346056	0,60402137,,
rit.ise_1	ADI	1,381702233	0,001417535	1,33106576	48,5840778	7,9782458	10,275	0	7,240140202	15	6	0,200692995	0,929000228	0,92304316	0,97747107,
rit.ise_1	BI	5,3317297	0,001417535	1,33106576	48,5840778	7,9782458	10,275	0	7,240140202	15	6	0,200692995	0,929000228	0,92304316	0,97747107,
rit.ise_1	H	0,859763043	0,001417535	1,33106576	48,5840778	7,9782458	10,275	0	7,240140202	15	6	0,200692995	0,929000228	0,92304316	0,97747107,
sam.gre_1	ADI	2,409931938	0,000305642	0,30075188	52,287206	-1,520706	9,5	24,39090909	5,344124258	16	6	0,147345815	0,938989102	0,798609568	0,905714
sam.gre_1	BI	6,027192413	0,000305642	0,30075188	52,287206	-1,520706	9,5	24,39090909	5,344124258	16	6	0,147345815	0,938989102	0,798609568	0,905714
sam.gre_1	H	0,894834938	0,000305642	0,30075188	52,287206	-1,520706	9,5	24,39090909	5,344124258	16	6	0,147345815	0,938989102	0,798609568	0,905714
slo.mil_1	ADI	2,443345367	0,002192643	2,023809524	44,14403667	21,07767333	11,00833333	53,76666667	38,36182537	18	5	0,173266082	0,912804931	0,839442474	0,94813186
slo.mil_1	BI	11,93386442	0,002192643	2,023809524	44,14403667	21,07767333	11,00833333	53,76666667	38,36182537	18	5	0,173266082	0,912804931	0,839442474	0,94813186
slo.mil_1	H	0,909376997	0,002192643	2,023809524	44,14403667	21,07767333	11,00833333	53,76666667	38,36182537	18	5	0,173266082	0,912804931	0,839442474	0,94813186
slo.mil_2	ADI	2,4786739	0,000907857	0,842490842	44,7394	20,13877667	11,83333333	50,91565656	37,31841431	12	5	0,168345677	0,989504924	0,777502435	0,134863868
slo.mil_2	BI	3,214464	0,000907857	0,842490842	44,7394	20,13877667	11,83333333	50,91565656	37,31841431	12	5	0,168345677	0,989504924	0,777502435	0,134863868
slo.mil_2	H	0,87653732	0,000907857	0,842490842	44,7394	20,13877667	11,83333333	50,91565656	37,31841431	12	5	0,168345677	0,989504924	0,777502435	0,134863868
sof.gri_1	ADI	2,4514967	0,003335299	3,298611111	51,76349837	-1,313707967	9,816666667	68,36666667	53,08784366	12	6	0,058778471	0,946472625	0,75002838	0,81878572
sof.gri_1	BI	7,582956833	0,003335299	3,298611111	51,76349837	-1,313707967	9,816666667	68,36666667	53,08784366	12	6	0,058778471	0,946472625	0,75002838	0,81878572
sof.gri_1	H	0,894935153	0,003335299	3,298611111	51,76349837	-1,313707967	9,816666667	68,36666667	53,08784366	12	6	0,058778471	0,946472625	0,75002838	0,81878572
tho.dam_1	ADI	2,240268219	0,001916671	1,851503759	49,46011767	2,068195	10,1	31,04292929	28,50304246	13	6	0,119389278	0,939809126	0,766379133	0,91597822
tho.dam_1	BI	4,579405813	0,001916671	1,851503759	49,46011767	2,068195	10,1	31,04292929	28,50304246	13	6	0,119389278	0,939809126	0,766379133	0,91597822
tho.dam_1	H	0,894496628	0,001916671	1,851503759	49,46011767	2,068195	10,1	31,04292929	28,50304246	13	6	0,119389278	0,939809126	0,766379133	0,91597822
voj.lan_1	ADI	2,45468525	0,0020868	1,98663325	48,976666	14,418118	8,2	67,09090909	62,88019802	10	5	0,130563174	0,902063132	0,835313998	0,86524535
voj.lan_1	BI	6,423813313	0,0020868	1,98663325	48,976666	14,418118	8,2	67,09090909	62,88019802	10	5	0,130563174	0,902063132	0,835313998	0,86524535
voj.lan_1	H	0,878945725	0,0020868	1,98663325	48,976666	14,418118	8,2	67,09090909	62,88019802	10	5	0,130563174	0,902063132	0,835313998	0,86524535
xoa.mor_1	ADI	2,4138925	0,001085953	0,952380952	42,407002	-8,6435897	14,11666667	28,90909091	10,01423488	11	6	0,12043578	0,914455489	0,772798982	0,117763102
xoa.mor_1	BI	3,932613536	0,001085953	0,952380952	42,407002	-8,6435897	14,11666667	28,90909091	10,01423488	11	6	0,12043578	0,914455489	0,772798982	0,117763102
xoa.mor_1	H	0,883815204	0,001085953	0,952380952	42,407002	-8,6435897	14,11666667	28,90909091	10,01423488	11	6	0,12043578	0,914455489	0,772798982	0,117763102
zul.var_1	ADI	2,461023214	NA	NA	42,8873	-8,560926667	13,51666667	41,44055944	43,85910407	10	4	0,068940962	0,883351378	0,703336429	0,105432288,,
zul.var_1	BI	7,396424714	NA	NA	42,8873	-8,560926667	13,51666667	41,44055944	43,85910407	10	4	0,068940962	0,883351378	0,703336429	0,105432288,,
zul.var_1	H	0,904504614	NA	NA	42,8873	-8,560926667	13,51666667	41,44055944	43,85910407	10	4	0,068940962	0,883351378	0,703336429	0,105432288,,
zul.var_2	ADI	2,110193938	NA	NA	42,88276	-8,552106667	13,51666667	35,84848485	20,31315699	16	9	0,190973777	0,926197469	0,767863073	0,98487368,,
zul.var_2	BI	7,710703	NA	NA	42,88276	-8,552106667	13,51666667	35,84848485	20,31315699	16	9	0,190973777	0,926197469	0,767863073	0,98487368,,
zul.var_2	H	0,893138931	NA	NA	42,88276	-8,552106667	13,51666667	35,84848485	20,31315699	16	9	0,190973777	0,926197469	0,767863073	0,98487368,,
zul.var_3	ADI	2,2702641	NA	NA	42,86676667	-8,54883	13,51666667	61,57575758	34,59899528	14	7	0,228986812	0,955077124	0,839094048	0,11327341,,
zul.var_3	BI	11,39703253	NA	NA	42,86676667	-8,54883	13,51666667	61,57575758	34,59899528	14	7	0,228986812	0,955077124	0,839094048	0,11327341,,
zul.var_3	H	0,903030183	NA	NA	42,86676667	-8,54883	13,51666667	61,57575758	34,59899528	14	7	0,228986812	0,955077124	0,839094048	0,11327341,,
